# Microbiological safety of industrially reared insects for food: Identification of bacterial endospores and targeted detection of foodborne viruses

**DOI:** 10.1101/2020.04.22.055236

**Authors:** D. Vandeweyer, B. Lievens, L. Van Campenhout

## Abstract

Edible insects are characterised by high microbial numbers of which the bacterial endospores fraction can survive (thermal) processing. It is unknown, however, which bacterial species occur as endospore in edible insects and what impact they have on food safety. Additionally, edible insects have never been explored for the presence of foodborne viruses so far. In this study, we found that the bacterial endospore fraction in a collection of mealworm and cricket samples obtained from commercial insect producers can comprise a large amount of *Bacillus cereus* group members that can pose insect or human health risks. Monitoring and effective mitigation of these risks are urged. By contrast, none of the foodborne viruses hepatitis A virus, hepatitis E virus and norovirus genogroup II were detected in the sample collection. Therefore, food safety risks originating from these viral pathogens can be concluded to be low.
