## Supplementary Table 1 for "Microbiological safety of industrially reared insects for food: Identification of bacterial endospores and targeted detection of foodborne viruses"

### Sheet: Blad1
Table S1 Identification of isolated spore-forming bacteria harboured by yellow mealworms or house crickets. Two batches were considered per insect species, each originating from another rearing company (termed 1 to 4). Also the results of the panC and cesA gene detections were included for B. cereus group members. N.A. = not applicable. N.D. = not determined.
Insect species	Isolate number	Rearing company	Incubation	Phylogenetic classification based on 16 S rRNA gene sequence similarity using EzBioCloud identification (September 2019). Closest matches to type strains are reported.				GenBank Accession N° (SUB6341268)	panC gene	cesA gene
				Phylum	Family	Closest match in EZBiocloud to identified species	Similarity (%)
Tenebrio molitor	1	1	Anaerobic	Firmicutes	Bacillaceae	Bacillus pumilus	99.8	MN508485	N.A.	N.A.
	2	1	Anaerobic	Firmicutes	Bacillaceae	Bacillus altitudinis	100	MN508530	N.A.	N.A.
	3	1	Anaerobic	Firmicutes	Clostridiaceae	Clostridium sp.	69.4	-	N.A.	N.A.
	4	1	Anaerobic	Firmicutes	Bacillaceae	Bacillus paramycoides	99.71	-	Detected	Detected
	5	1	Anaerobic	Firmicutes	Bacillaceae	Bacillus sp. (cereus group)	80.52	-	Detected	Detected
	6	1	Aerobic	Firmicutes	Bacillaceae	Bacillus paramycoides	99.9	MN508567	Detected	Detected
	7	1	Aerobic	Firmicutes	Bacillaceae	Bacillus altitudinis	99.84	MN508578	N.A.	N.A.
	8	1	Aerobic	Firmicutes	Paenibacillaceae	Brevibacillus halotolerans	99.3	MN508588	N.A.	N.A.
	9	1	Aerobic	Firmicutes	Bacillaceae	Bacillus pumilus	99.53	MN508598	N.A.	N.A.
	10	1	Anaerobic	Firmicutes	Bacillaceae	Bacillus subtilis	99.89	MN508486	N.A.	N.A.
	11	1	Aerobic	Firmicutes	Paenibacillaceae	Brevibacillus laterosporus	99.84	MN508497	N.A.	N.A.
	12	1	Aerobic	Firmicutes	Planococcaceae	Lysinibacillus fusiformis	100	MN508508	N.A.	N.A.
	13	1	Aerobic	Firmicutes	Planococcaceae	Lysinibacillus fusiformis	99.8	MN508516	N.A.	N.A.
	14	1	Aerobic	Firmicutes	Bacillaceae	Bacillus sp.	83.16	-	N.A.	N.A.
	15	1	Aerobic	Firmicutes	Paenibacillaceae	Brevibacillus laterosporus	100	-	N.A.	N.A.
	16	1	Aerobic	Firmicutes	Bacillaceae	Bacillus sp. (cereus group)	90.18	-	Detected	Detected
	17	1	Aerobic	Firmicutes	Paenibacillaceae	Brevibacillus halotolerans	99.41	MN508528	N.A.	N.A.
	18	1	Aerobic	Firmicutes	Bacillaceae	Bacillus subtilis	100	-	N.A.	N.A.
	19	1	Aerobic	Firmicutes	Bacillaceae	Bacillus subtilis	99.69	MN508529	N.A.	N.A.
	20	1	Aerobic	Firmicutes	Bacillaceae	Bacillus subtilis	100	MN508531	N.A.	N.A.
	21	1	Aerobic	Firmicutes	Paenibacillaceae	Brevibacillus halotolerans	99.51	MN508532	N.A.	N.A.
	22	1	Aerobic	Firmicutes	Bacillaceae	Bacillus vallismortis	96.6	-	N.A.	N.A.
	23	1	Aerobic	Firmicutes	Bacillaceae	Bacillus sp.	93.13	MN508533	N.A.	N.A.
	24	1	Aerobic	Firmicutes	Planococcaceae	Lysinibacillus fusiformis	99.8	MN508534	N.A.	N.A.
	25	1	Aerobic	Firmicutes	Planococcaceae	Lysinibacillus fusiformis	99.7	MN508535	N.A.	N.A.
	26	2	Aerobic	Firmicutes	Bacillaceae	Bacillus paramycoides	100	MN508536	Detected	Detected
	27	2	Aerobic	Firmicutes	Bacillaceae	Bacillus paramycoides	99.9	MN508537	Detected	Detected
	28	2	Aerobic	Firmicutes	Bacillaceae	Bacillus paramycoides	99.69	MN508538	Detected	Not detected
	29	2	Aerobic	Firmicutes	Bacillaceae	Bacillus paramycoides	99.9	MN508539	Detected	Detected
	30	2	Aerobic	Firmicutes	Planococcaceae	Lysinibacillus macroides	99.8	MN508540	N.A.	N.A.
	31	2	Aerobic	Firmicutes	Planococcaceae	Lysinibacillus macroides	99.4	MN508541	N.A.	N.A.
	32	2	Aerobic	Firmicutes	Planococcaceae	Lysinibacillus fusiformis	100	MN508542	N.A.	N.A.
	33	2	Anaerobic	Firmicutes	Bacillaceae	Bacillus paramycoides	100	MN508543	Detected	Detected
	34	2	Anaerobic	Firmicutes	Bacillaceae	Bacillus paramycoides	99.8	MN508544	Detected	Detected
	35	2	Anaerobic	Firmicutes	Bacillaceae	Bacillus paramycoides	100	MN508545	Detected	Detected
	36	2	Anaerobic	Firmicutes	Bacillaceae	Bacillus paramycoides	99.89	MN508546	Detected	Not detected
	37	2	Anaerobic	Firmicutes	Bacillaceae	Bacillus paramycoides	99.6	MN508547	Detected	Detected
	38	2	Anaerobic	Firmicutes	Bacillaceae	Bacillus paramycoides	99.7	MN508548	Detected	Not detected
	39	2	Aerobic	Firmicutes	Bacillaceae	Bacillus paramycoides	100	MN508549	Detected	Not detected
	40	2	Aerobic	Firmicutes	Bacillaceae	Bacillus paramycoides	99.81	MN508550	Detected	Not detected
	41	2	Aerobic	Firmicutes	Bacillaceae	Bacillus paramycoides	99.81	MN508551	Detected	Detected
	42	2	Aerobic	Firmicutes	Paenibacillaceae	Brevibacillus laterosporus	99.57	MN508552	N.A.	N.A.
	43	2	Aerobic	Firmicutes	Bacillaceae	Bacillus paramycoides	100	MN508553	Detected	Not detected
	44	2	Aerobic	Firmicutes	Planococcaceae	Lysinibacillus fusiformis	100	MN508554	N.A.	N.A.
	45	2	Aerobic	Firmicutes	Bacillaceae	Bacillus paramycoides	99.9	MN508555	Detected	Detected
	46	2	Aerobic	Firmicutes	Bacillaceae	Bacillus licheniformis	99.8	MN508556	N.A.	N.A.
	47	2	Aerobic	Firmicutes	Bacillaceae	Bacillus sp. (cereus group)	86.32	-	Not detected	Not detected
	48	2	Anaerobic	Firmicutes	Planococcaceae	Lysinibacillus fusiformis	95.54	-	N.A.	N.A.
	49	2	Anaerobic	Firmicutes	Planococcaceae	Lysinibacillus fusiformis	99.89	MN508557	N.A.	N.A.
	50	2	Anaerobic	Firmicutes	Planococcaceae	Lysinibacillus fusiformis	99.35	MN508558	N.A.	N.A.
Acheta domesticus	51	3	Anaerobic	Firmicutes	Bacillaceae	Bacillus paramycoides	99.9	MN508559	Detected	Not detected
	52	3	Anaerobic	Firmicutes	Bacillaceae	Bacillus paramycoides	100	MN508560	Detected	Not detected
	53	3	Anaerobic	Firmicutes	Bacillaceae	Bacillus paramycoides	99.8	MN508561	Detected	Detected
	54	3	Anaerobic	Firmicutes	Bacillaceae	Bacillus paramycoides	100	MN508562	Detected	Detected
	55	3	Anaerobic	Firmicutes	Bacillaceae	Bacillus cereus	99.9	MN508563	Detected	Not detected
	56	3	Aerobic	Firmicutes	Bacillaceae	Bacillus subtilis	99.8	MN508564	N.A.	N.A.
	57	3	Aerobic	Firmicutes	Bacillaceae	Bacillus siamensis	99.9	MN508565	N.A.	N.A.
	58	3	Aerobic	Firmicutes	Bacillaceae	Bacillus sp. (cereus group)	77	-	Detected	Detected
	59	3	Aerobic	Firmicutes	Bacillaceae	Bacillus paramycoides	100	MN508566	Detected	Detected
	60	3	Aerobic	Firmicutes	Bacillaceae	Bacillus paramycoides	100	MN508568	Detected	Detected
	61	3	Aerobic	Firmicutes	Bacillaceae	Bacillus cereus	100	MN508569	Detected	Not detected
	62	3	Aerobic	Firmicutes	Bacillaceae	Bacillus cereus	99.5	MN508570	Detected	Not detected
	63	3	Aerobic	Firmicutes	Planococcaceae	Lysinibacillus sp.	99.6	MN508571	N.A.	N.A.
	64	3	Aerobic	Firmicutes	Planococcaceae	Lysinibacillus fusiformis	99.69	MN508572	N.A.	N.A.
	65	3	Aerobic	Firmicutes	Planococcaceae	Lysinibacillus sp.	100	MN508573	N.A.	N.A.
	66	3	Anaerobic	Firmicutes	Bacillaceae	Bacillus paramycoides	100	MN508574	Detected	Detected
	67	3	Anaerobic	Firmicutes	Bacillaceae	Bacillus cereus	99.9	MN508575	Detected	Detected
	68	3	Anaerobic	Firmicutes	Bacillaceae	Bacillus paramycoides	100	MN508576	Detected	Detected
	69	3	Anaerobic	Firmicutes	Bacillaceae	Bacillus paramycoides	100	MN508577	Detected	Detected
	70	3	Anaerobic	Firmicutes	Bacillaceae	Bacillus paramycoides	99.5	MN508579	Detected	Not detected
	71	3	Aerobic	Firmicutes	Bacillaceae	Bacillus paramycoides	99.67	-	Detected	Detected
	72	3	Aerobic	Firmicutes	Bacillaceae	Bacillus paramycoides	99.79	MN508580	Detected	Not detected
	73	3	Aerobic	Firmicutes	Bacillaceae	Bacillus paramycoides	100	MN508581	Detected	Not detected
	74	3	Aerobic	Firmicutes	Bacillaceae	Bacillus paramycoides	100	MN508582	Detected	Detected
	75	3	Anaerobic	Firmicutes	Bacillaceae	Bacillus paramycoides	92.76	MN508583	Detected	Detected
	76	3	Anaerobic	Firmicutes	Bacillaceae	Bacillus paramycoides	99.6	MN508584	Detected	Detected
	77	3	Anaerobic	Firmicutes	Bacillaceae	Bacillus paramycoides	100	MN508585	Detected	Not detected
	78	3	Aerobic	Firmicutes	Planococcaceae	Lysinibacillus fusiformis	100	MN508586	N.A.	N.A.
	79	3	Aerobic	Firmicutes	Bacillaceae	Bacillus paramycoides	99.79	MN508587	Detected	Detected
	80	3	Anaerobic	Firmicutes	Bacillaceae	Bacillus paramycoides	99.79	MN508589	Detected	Detected
	81	3	Anaerobic	Firmicutes	Bacillaceae	Bacillus paramycoides	100	MN508590	Detected	Detected
	82	3	Anaerobic	Firmicutes	Bacillaceae	Bacillus paramycoides	99.9	MN508591	Detected	Detected
	83	3	Anaerobic	Firmicutes	Bacillaceae	Bacillus paramycoides	99.9	MN508592	Detected	Not detected
	84	3	Anaerobic	Firmicutes	Bacillaceae	Bacillus paramycoides	100	-	Detected	Detected
	85	3	Anaerobic	Firmicutes	Bacillaceae	Bacillus paramycoides	100	MN508593	Detected	Not detected
	86	3	Anaerobic	Firmicutes	Bacillaceae	Bacillus paramycoides	99.61	MN508594	Detected	Detected
	87	3	Aerobic	Firmicutes	Bacillaceae	Bacillus cereus	99.8	MN508595	Detected	Detected
	88	3	Aerobic	Firmicutes	Bacillaceae	Bacillus cereus	100	MN508596	Detected	Not detected
	89	3	Aerobic	Firmicutes	Bacillaceae	Bacillus cereus	100	MN508597	Detected	Detected
	90	3	Aerobic	Firmicutes	Bacillaceae	Bacillus cereus	99.7	MN508599	Detected	Detected
	91	3	Aerobic	Firmicutes	Bacillaceae	Bacillus sp. (cereus group)	92.47	MN508600	Detected	Not detected
	92	3	Anaerobic	Firmicutes	Bacillaceae	Bacillus paramycoides	99.9	MN508601	Detected	Detected
	93	3	Anaerobic	Firmicutes	Bacillaceae	Bacillus paramycoides	99.9	MN508602	Detected	Detected
	94	3	Anaerobic	Firmicutes	Bacillaceae	Bacillus paramycoides	99.44	MN508603	Detected	Detected
	95	3	Anaerobic	Firmicutes	Bacillaceae	Bacillus paramycoides	99.49	MN508604	Detected	Detected
	96	3	Anaerobic	Firmicutes	Bacillaceae	Bacillus paramycoides	99.52	MN508605	Detected	Detected
	97	3	Anaerobic	Firmicutes	Bacillaceae	Bacillus paramycoides	99.69	MN508606	Detected	Detected
	98	3	Aerobic	Firmicutes	Planococcaceae	Lysinibacillus sp.	99.89	-	N.A.	N.A.
	99	3	Aerobic	Firmicutes	Bacillaceae	Bacillus paramycoides	99.69	MN508607	N.D.	N.D.
	100	3	Aerobic	Firmicutes	Bacillaceae	Bacillus paramycoides	100	MN508487	Detected	Detected
	101	3	Aerobic	Firmicutes	Bacillaceae	Bacillus cereus	100	MN508488	Detected	Not detected
	102	3	Aerobic	Firmicutes	Bacillaceae	Bacillus cereus	99.7	MN508489	Detected	Not detected
	103	3	Aerobic	Firmicutes	Bacillaceae	Bacillus cereus	99.68	MN508490	Detected	Detected
	104	3	Anaerobic	Firmicutes	Bacillaceae	Bacillus cereus	99.52	MN508491	Detected	Not detected
	105	3	Anaerobic	Firmicutes	Bacillaceae	Bacillus cereus	99.7	MN508492	Not detected	Detected
	106	3	Anaerobic	Firmicutes	Bacillaceae	Bacillus subtilis	99.59	MN508493	N.A.	N.A.
	107	4	Aerobic	Firmicutes	Bacillaceae	Bacillus paramycoides	100	MN508494	Detected	Detected
	108	4	Aerobic	Firmicutes	Bacillaceae	Bacillus cereus	99.79	MN508495	Detected	Not detected
	109	4	Anaerobic	Firmicutes	Bacillaceae	Bacillus cereus	99.79	MN508496	Detected	Detected
	110	4	Anaerobic	Firmicutes	Bacillaceae	Bacillus cereus	100	MN508498	Detected	Detected
	111	4	Aerobic	Firmicutes	Planococcaceae	Lysinibacillus sp.	99.57	MN508499	N.A.	N.A.
	112	4	Aerobic	Firmicutes	Bacillaceae	Bacillus cereus	99.79	MN508500	Detected	Not detected
	113	4	Aerobic	Firmicutes	Bacillaceae	Bacillus cereus	100	MN508501	Detected	Not detected
	114	4	Anaerobic	Firmicutes	Bacillaceae	Bacillus cereus	99.79	MN508502	Detected	Not detected
	115	4	Aerobic	Firmicutes	Bacillaceae	Bacillus cereus	100	MN508503	Detected	Not detected
	116	4	Anaerobic	Firmicutes	Bacillaceae	Bacillus cereus	100	MN508504	Detected	Not detected
	117	4	Anaerobic	Firmicutes	Bacillaceae	Bacillus cereus	99.8	MN508505	Detected	Not detected
	118	4	Aerobic	Firmicutes	Bacillaceae	Bacillus cereus	99.89	MN508506	Detected	Not detected
	119	4	Aerobic	Firmicutes	Bacillaceae	Bacillus paramycoides	99.59	MN508507	Detected	Detected
	120	4	Aerobic	Firmicutes	Bacillaceae	Bacillus cereus	100	-	Detected	Detected
	121	4	Aerobic	Firmicutes	Bacillaceae	Bacillus cereus	99.69	MN508509	Detected	Not detected
	122	4	Aerobic	Firmicutes	Planococcaceae	Lysinibacillus sp.	99.89	MN508510	N.A.	N.A.
	123	4	Aerobic	Firmicutes	Bacillaceae	Bacillus cereus	100	MN508511	Detected	Not detected
	124	4	Aerobic	Firmicutes	Bacillaceae	Bacillus sp. (cereus group)	81.81	-	Not detected	Detected
	125	4	Aerobic	Firmicutes	Bacillaceae	Bacillus cereus	100	MN508512	Detected	Not detected
	126	4	Aerobic	Firmicutes	Planococcaceae	Lysinibacillus sp.	100	MN508513	N.A.	N.A.
	127	4	Aerobic	Firmicutes	Bacillaceae	Bacillus sp. (cereus group)	88.44	-	Detected	Detected
	128	4	Aerobic	Firmicutes	Bacillaceae	Bacillus cereus	99.89	MN508514	Detected	Detected
	129	4	Aerobic	Firmicutes	Bacillaceae	Bacillus paramycoides	99.68	MN508515	Detected	Detected
	130	4	Aerobic	Firmicutes	Bacillaceae	Bacillus cereus	99.69	MN508517	Detected	Detected
	131	4	Aerobic	Firmicutes	Planococcaceae	Lysinibacillus fusiformis	100	MN508518	N.A.	N.A.
	132	4	Aerobic	Firmicutes	Planococcaceae	Lysinibacillus sp.	98.74	-	N.A.	N.A.
	133	4	Anaerobic	Firmicutes	Bacillaceae	Bacillus cereus	99.79	MN508519	Detected	Detected
	134	4	Anaerobic	Firmicutes	Bacillaceae	Bacillus cereus	99.89	MN508520	Detected	Detected
	135	4	Anaerobic	Firmicutes	Bacillaceae	Bacillus cereus	99.79	MN508521	Detected	Detected
	136	4	Anaerobic	Firmicutes	Bacillaceae	Bacillus cereus	99.68	MN508522	Detected	Detected
	137	4	Anaerobic	Firmicutes	Bacillaceae	Bacillus cereus	99.8	MN508523	Detected	Detected
	138	4	Anaerobic	Firmicutes	Bacillaceae	Bacillus cereus	100	MN508524	Detected	Detected
	139	4	Anaerobic	Firmicutes	Bacillaceae	Bacillus cereus	99.58	MN508525	Detected	Detected
	140	4	Anaerobic	Firmicutes	Bacillaceae	Bacillus cereus	99.59	MN508526	Detected	Detected
	141	4	Anaerobic	Firmicutes	Bacillaceae	Bacillus cereus	99.74	-	Detected	Detected
	142	4	Anaerobic	Firmicutes	Bacillaceae	Bacillus paramycoides	100	MN508527	Detected	Detected
